# Minute virus of mice is oncolytic for pancreatic cancer cells with mesenchymal phenotype

**DOI:** 10.1101/2023.04.11.536425

**Authors:** P. Garcin, H. Lulka, N. Dusetti, M. Vienne, L. Buscail, P. Cordelier

## Abstract

Pancreatic cancer will soon become the second cause of death by cancer in Western countries. The main barrier to increase the survival of patients with this disease requires the development of novel and efficient therapeutic strategies, that better consider tumor biology. Oncolytic viruses are quickly moving toward the forefront of medicines for the management of cancer. Among them, the fibrotropic minute virus of mice prototype (MVMp) preferentially infects migrating and undifferentiated cells, that highly resemble poorly differentiated, basal-like, pancreatic tumors showing the worst clinical outcome. Thus, we hypothesized that MVMp may specifically target the most aggressive subtype of pancreatic cancer cells. We report here that MVMp specifically infects, replicates in and kills pancreatic cancer cells from murine and human origin with a mesenchymal, basal-like profile, while sparing cancer cells with an epithelial phenotype. *In vivo*, MVMp shows oncolytic activity in experimental tumors with mesenchymal phenotype only, and shows increased antitumoral efficacy in immune competent models. Collectively, we demonstrate herein for the first time that MVMp is specific and oncolytic for pancreatic tumors with mesenchymal, basal-like profile, paving the way for precision medicine opportunities for the management of the most aggressive and lethal form of this disease.
