## Supplemental Table 1 for "Minute virus of mice is oncolytic for pancreatic cancer cells with mesenchymal phenotype"

### Sheet: gsea_report_for_NSGvirus_161136
NAME	SIZE	ES	NES	NOM p-val	FDR q-val
IL_17_SIGNALING_PATHWAY(MMU04657)	91	0.611306	1.41838	0	0.239456
VITAMIN_DIGESTION_AND_ABSORPTION(MMU04977)	24	0.594105	1.38218	0	0.415566
GLYCOSPHINGOLIPID_BIOSYNTHESIS___GLOBO_AND_ISOGLOBO_SERIES(MMU00603)	16	0.670853	1.37318	0	0.519223
CENTRAL_CARBON_METABOLISM_IN_CANCER(MMU05230)	69	0.59974	1.36937	0	0.447028
NF_KAPPA_B_SIGNALING_PATHWAY(MMU04064)	98	0.630934	1.36331	0	0.413782
BLADDER_CANCER(MMU05219)	41	0.597694	1.33147	0	0.448879
CYTOSOLIC_DNA_SENSING_PATHWAY(MMU04623)	63	0.635936	1.32933	0	0.433919
PARATHYROID_HORMONE_SYNTHESIS__SECRETION_AND_ACTION(MMU04928)	107	0.560136	1.32644	0	0.402937
TNF_SIGNALING_PATHWAY(MMU04668)	112	0.598696	1.32417	0	0.373442
GLUCAGON_SIGNALING_PATHWAY(MMU04922)	102	0.524873	1.31769	0	0.374243
ADIPOCYTOKINE_SIGNALING_PATHWAY(MMU04920)	71	0.536521	1.31303	0	0.368169
VIRAL_CARCINOGENESIS(MMU05203)	204	0.546273	1.31195	0	0.346891
CELLULAR_SENESCENCE(MMU04218)	178	0.508255	1.30774	0	0.351588
RHEUMATOID_ARTHRITIS(MMU05323)	87	0.679935	1.30572	0	0.354241
HUMAN_T_CELL_LEUKEMIA_VIRUS_1_INFECTION(MMU05166)	243	0.520638	1.30475	0	0.337283
ALPHA_LINOLENIC_ACID_METABOLISM(MMU00592)	25	0.661289	1.30389	0	0.32211
SMALL_CELL_LUNG_CANCER(MMU05222)	93	0.586051	1.30262	0	0.308454
THYROID_CANCER(MMU05216)	36	0.608186	1.30245	0	0.296099
FAT_DIGESTION_AND_ABSORPTION(MMU04975)	43	0.724204	1.30061	0	0.288114
FERROPTOSIS(MMU04216)	39	0.658163	1.29968	0	0.283324
INOSITOL_PHOSPHATE_METABOLISM(MMU00562)	71	0.528467	1.29628	0	0.28121
PD_L1_EXPRESSION_AND_PD_1_CHECKPOINT_PATHWAY_IN_CANCER(MMU05235)	88	0.529838	1.29005	0	0.307559
HEPATITIS_B(MMU05161)	163	0.557179	1.27845	0	0.356315
INSULIN_RESISTANCE(MMU04931)	110	0.525731	1.2776	0	0.349601
YERSINIA_INFECTION(MMU05135)	134	0.539931	1.27689	0	0.343717
HUMAN_CYTOMEGALOVIRUS_INFECTION(MMU05163)	249	0.524527	1.27401	0	0.359005
COCAINE_ADDICTION(MMU05030)	48	0.571992	1.27274	0	0.35297
FC_GAMMA_R_MEDIATED_PHAGOCYTOSIS(MMU04666)	92	0.490642	1.26836	0	0.355401
MAPK_SIGNALING_PATHWAY(MMU04010)	293	0.492774	1.25664	0	0.368267
TOLL_LIKE_RECEPTOR_SIGNALING_PATHWAY(MMU04620)	99	0.564864	1.25332	0	0.375402
ESTROGEN_SIGNALING_PATHWAY(MMU04915)	132	0.501572	1.25301	0	0.367337
2_OXOCARBOXYLIC_ACID_METABOLISM(MMU01210)	20	0.574945	1.23973	0	0.390525
PHOSPHATIDYLINOSITOL_SIGNALING_SYSTEM(MMU04070)	93	0.468701	1.23939	0	0.381538
TRANSCRIPTIONAL_MISREGULATION_IN_CANCER(MMU05202)	196	0.481916	1.23845	0	0.375363
BIOSYNTHESIS_OF_UNSATURATED_FATTY_ACIDS(MMU01040)	34	0.540358	1.23336	0	0.38342
OSTEOCLAST_DIFFERENTIATION(MMU04380)	123	0.521483	1.23195	0	0.368545
SALMONELLA_INFECTION(MMU05132)	244	0.438409	1.23141	0	0.362385
MEASLES(MMU05162)	146	0.567508	1.23117	0	0.355262
AMOEBIASIS(MMU05146)	107	0.519657	1.22959	0	0.350044
OXYTOCIN_SIGNALING_PATHWAY(MMU04921)	151	0.443268	1.22855	0	0.344686
GNRH_SIGNALING_PATHWAY(MMU04912)	88	0.456307	1.22566	0	0.343791
CHRONIC_MYELOID_LEUKEMIA(MMU05220)	75	0.538669	1.21934	0	0.354855
LYSINE_DEGRADATION(MMU00310)	61	0.456795	1.21504	0	0.369889
APOPTOSIS(MMU04210)	134	0.457824	1.21498	0	0.363718
TH1_AND_TH2_CELL_DIFFERENTIATION(MMU04658)	88	0.465727	1.21375	0	0.362772
MITOPHAGY___ANIMAL(MMU04137)	66	0.496612	1.20089	0	0.392689
GASTRIC_ACID_SECRETION(MMU04971)	73	0.467485	1.19705	0	0.409237
LEGIONELLOSIS(MMU05134)	60	0.626571	1.18566	0	0.444931
PI3K_AKT_SIGNALING_PATHWAY(MMU04151)	356	0.467419	1.1832	0	0.447774
KAPOSI_SARCOMA_ASSOCIATED_HERPESVIRUS_INFECTION(MMU05167)	218	0.521118	1.18273	0	0.445912
FATTY_ACID_METABOLISM(MMU01212)	62	0.479381	1.18206	0	0.439898
GROWTH_HORMONE_SYNTHESIS__SECRETION_AND_ACTION(MMU04935)	115	0.429223	1.17971	0	0.436141
FLUID_SHEAR_STRESS_AND_ATHEROSCLEROSIS(MMU05418)	143	0.476247	1.17407	0	0.442434
RAP1_SIGNALING_PATHWAY(MMU04015)	212	0.444008	1.16341	0	0.448437
NOD_LIKE_RECEPTOR_SIGNALING_PATHWAY(MMU04621)	197	0.582161	1.14964	0	0.459493
GLIOMA(MMU05214)	72	0.434102	1.13691	0	0.475527
CHAGAS_DISEASE(MMU05142)	103	0.462642	1.11634	0	0.492769
HUMAN_PAPILLOMAVIRUS_INFECTION(MMU05165)	356	0.437155	1.1123	0	0.502364
ADRENERGIC_SIGNALING_IN_CARDIOMYOCYTES(MMU04261)	145	0.420245	1.10766	0	0.512203
