## Supplemental Table 2 for "Minute virus of mice is oncolytic for pancreatic cancer cells with mesenchymal phenotype"

### Sheet: gsea_report_for_NSGmock_1611362
NAME	SIZE	ES	NES	NOM p-val	FDR q-val
THIAMINE_METABOLISM(MMU00730)	15	-0.62114	-1.38592	0	0.359063
APOPTOSIS___MULTIPLE_SPECIES(MMU04215)	32	-0.588209	-1.38408	0	0.224044
DNA_REPLICATION(MMU03030)	35	-0.737703	-1.306	0	0.538387
OXIDATIVE_PHOSPHORYLATION(MMU00190)	131	-0.636338	-1.28522	0	0.544526
NICOTINE_ADDICTION(MMU05033)	40	-0.548154	-1.28382	0	0.454516
CARDIAC_MUSCLE_CONTRACTION(MMU04260)	84	-0.499808	-1.27879	0	0.417658
HUNTINGTON_DISEASE(MMU05016)	299	-0.495318	-1.24643	0	0.525334
SYNAPTIC_VESICLE_CYCLE(MMU04721)	76	-0.437196	-1.20849	0	0.710902
PARKINSON_DISEASE(MMU05012)	242	-0.443761	-1.14583	0	0.856603
ALZHEIMER_DISEASE(MMU05010)	362	-0.395408	-1.13826	0	0.847323
PATHWAYS_OF_NEURODEGENERATION___MULTIPLE_DISEASES(MMU05022)	467	-0.386979	-1.13428	0	0.815814
