## Supplemental Table 4 for "Minute virus of mice is oncolytic for pancreatic cancer cells with mesenchymal phenotype"

### Sheet: gsea_report_for_C57virus_161136
NAME	SIZE	ES	NES	NOM p-val	FDR q-val
CARDIAC_MUSCLE_CONTRACTION(MMU04260)	84	0.641727	1.48974	0	0.106131
VIRAL_PROTEIN_INTERACTION_WITH_CYTOKINE_AND_CYTOKINE_RECEPTOR(MMU04061)	83	0.678794	1.42223	0	0.276663
IL_17_SIGNALING_PATHWAY(MMU04657)	91	0.57836	1.40029	0	0.281328
MINERAL_ABSORPTION(MMU04978)	51	0.631589	1.39542	0	0.242386
CYTOKINE_CYTOKINE_RECEPTOR_INTERACTION(MMU04060)	279	0.595531	1.38929	0	0.223578
LEGIONELLOSIS(MMU05134)	60	0.603078	1.38077	0	0.200312
PERTUSSIS(MMU05133)	75	0.564166	1.35942	0	0.273799
TNF_SIGNALING_PATHWAY(MMU04668)	112	0.527117	1.3471	0	0.319367
CORONAVIRUS_DISEASE___COVID_19(MMU05171)	237	0.542282	1.34408	0	0.304072
KAPOSI_SARCOMA_ASSOCIATED_HERPESVIRUS_INFECTION(MMU05167)	218	0.506987	1.34328	0	0.277864
RETINOL_METABOLISM(MMU00830)	93	0.662811	1.3304	0	0.302738
CHOLESTEROL_METABOLISM(MMU04979)	48	0.524196	1.31673	0	0.356162
NOD_LIKE_RECEPTOR_SIGNALING_PATHWAY(MMU04621)	197	0.508567	1.3139	0	0.320224
MEASLES(MMU05162)	146	0.488045	1.29925	0	0.354109
INFLAMMATORY_BOWEL_DISEASE(MMU05321)	62	0.651704	1.26697	0	0.450724
LEISHMANIASIS(MMU05140)	70	0.597366	1.26519	0	0.432834
TUBERCULOSIS(MMU05152)	178	0.484391	1.26136	0	0.447974
CHEMOKINE_SIGNALING_PATHWAY(MMU04062)	180	0.465884	1.25088	0	0.517354
INFLUENZA_A(MMU05164)	173	0.50273	1.24849	0	0.508346
CELL_ADHESION_MOLECULES(MMU04514)	169	0.535219	1.24784	0	0.490796
COMPLEMENT_AND_COAGULATION_CASCADES(MMU04610)	93	0.553785	1.23934	0	0.509541
P53_SIGNALING_PATHWAY(MMU04115)	72	0.463631	1.23053	0	0.539978
HERPES_SIMPLEX_VIRUS_1_INFECTION(MMU05168)	431	0.464009	1.22989	0	0.524739
PPAR_SIGNALING_PATHWAY(MMU03320)	88	0.508424	1.22404	0	0.541435
HUMAN_CYTOMEGALOVIRUS_INFECTION(MMU05163)	249	0.428414	1.22244	0	0.531653
CHAGAS_DISEASE(MMU05142)	103	0.460255	1.20944	0	0.570606
HEPATITIS_C(MMU05160)	164	0.451854	1.20787	0	0.567814
GLYCEROLIPID_METABOLISM(MMU00561)	62	0.479674	1.19655	0	0.618682
ALDOSTERONE_REGULATED_SODIUM_REABSORPTION(MMU04960)	38	0.522183	1.19492	0	0.606141
NITROGEN_METABOLISM(MMU00910)	17	0.555414	1.19075	0	0.606374
VIRAL_MYOCARDITIS(MMU05416)	84	0.585749	1.18036	0	0.623898
TYPE_I_DIABETES_MELLITUS(MMU04940)	66	0.725283	1.17818	0	0.627182
ANTIGEN_PROCESSING_AND_PRESENTATION(MMU04612)	84	0.684648	1.14962	0	0.695055
NEUROACTIVE_LIGAND_RECEPTOR_INTERACTION(MMU04080)	354	0.43389	1.14535	0	0.723372
RHEUMATOID_ARTHRITIS(MMU05323)	87	0.618049	1.14262	0	0.723887
GRAFT_VERSUS_HOST_DISEASE(MMU05332)	58	0.740117	1.14186	0	0.699161
HIF_1_SIGNALING_PATHWAY(MMU04066)	110	0.447095	1.13635	0	0.710414
ABC_TRANSPORTERS(MMU02010)	50	0.443794	1.13585	0	0.698473
NECROPTOSIS(MMU04217)	155	0.39857	1.12853	0	0.714236
ALDOSTERONE_SYNTHESIS_AND_SECRETION(MMU04925)	99	0.452396	1.1051	0	0.707793
