## Supplemental Table 5 for "Minute virus of mice is oncolytic for pancreatic cancer cells with mesenchymal phenotype"

### Sheet: Feuil1
Common
	NSG	Category	GOID	Description	GeneRatio	BgRatio	pvalue	padj	geneID	geneName	Count
		BP	GO:0032496	response to lipopolysaccharide	49|655	279|15513	1.13788e-17	5.19898e-14	ENSMUSG00000050953/ENSMUSG00000029380/ENSMUSG00000052684/ENSMUSG00000032487/ENSMUSG00000034855/ENSMUSG00000030790/ENSMUSG00000052837/ENSMUSG00000021250/ENSMUSG00000025225/ENSMUSG00000035385/ENSMUSG00000037411/ENSMUSG00000002250/ENSMUSG00000038151/ENSMUSG00000019850/ENSMUSG00000028965/ENSMUSG00000037447/ENSMUSG00000020826/ENSMUSG00000025746/ENSMUSG00000029371/ENSMUSG00000044786/ENSMUSG00000058427/…	Gja1/Cxcl1/Jun/Ptgs2/Cxcl10/Adm/Junb/Fos/Nfkb2/Ccl2/Serpine1/Ppard/Prdm1/Tnfaip3/Tnfrsf9/Arid5a/Nos2/Il6/Cxcl5/Zfp36/Cxcl2/Trib1/Ankrd1/Cebpb/Sbno2/Noct/Ptges/Tnfrsf22/Xbp1/Tnip1/Src/Jund/Litaf/Nfkbia/Gbp2/Il1b/Tnfrsf1a/Cmpk2/Rela/Dusp10/Fmo1/Cxcl13/Irgm2/Nfkbib/Cd14/Myd88/Tnfrsf10b/Pde4b/Mapkapk3	49
		BP	GO:0002237	response to molecule of bacterial origin	49|655	295|15513	1.20193e-16	2.7458e-13	ENSMUSG00000050953/ENSMUSG00000029380/ENSMUSG00000052684/ENSMUSG00000032487/ENSMUSG00000034855/ENSMUSG00000030790/ENSMUSG00000052837/ENSMUSG00000021250/ENSMUSG00000025225/ENSMUSG00000035385/ENSMUSG00000037411/ENSMUSG00000002250/ENSMUSG00000038151/ENSMUSG00000019850/ENSMUSG00000028965/ENSMUSG00000037447/ENSMUSG00000020826/ENSMUSG00000025746/ENSMUSG00000029371/ENSMUSG00000044786/ENSMUSG00000058427/…	Gja1/Cxcl1/Jun/Ptgs2/Cxcl10/Adm/Junb/Fos/Nfkb2/Ccl2/Serpine1/Ppard/Prdm1/Tnfaip3/Tnfrsf9/Arid5a/Nos2/Il6/Cxcl5/Zfp36/Cxcl2/Trib1/Ankrd1/Cebpb/Sbno2/Noct/Ptges/Tnfrsf22/Xbp1/Tnip1/Src/Jund/Litaf/Nfkbia/Gbp2/Il1b/Tnfrsf1a/Cmpk2/Rela/Dusp10/Fmo1/Cxcl13/Irgm2/Nfkbib/Cd14/Myd88/Tnfrsf10b/Pde4b/Mapkapk3	49
		BP	GO:0009617	response to bacterium	60|655	430|15513	2.08466e-16	3.17494e-13	ENSMUSG00000050953/ENSMUSG00000029380/ENSMUSG00000052684/ENSMUSG00000032487/ENSMUSG00000054072/ENSMUSG00000034855/ENSMUSG00000030790/ENSMUSG00000052837/ENSMUSG00000053175/ENSMUSG00000021250/ENSMUSG00000025225/ENSMUSG00000035385/ENSMUSG00000037411/ENSMUSG00000002250/ENSMUSG00000038151/ENSMUSG00000019850/ENSMUSG00000028965/ENSMUSG00000037447/ENSMUSG00000020826/ENSMUSG00000025746/ENSMUSG00000029371/…	Gja1/Cxcl1/Jun/Ptgs2/Iigp1/Cxcl10/Adm/Junb/Bcl3/Fos/Nfkb2/Ccl2/Serpine1/Ppard/Prdm1/Tnfaip3/Tnfrsf9/Arid5a/Nos2/Il6/Cxcl5/Adamts4/Zfp36/Cxcl2/Trib1/Ankrd1/Cebpb/Gbp3/Sbno2/Noct/Rbpj/Ptges/Tnfrsf22/Cav1/Xbp1/Tnip1/Src/Klk7/F2rl1/Jund/Isg15/Litaf/Nfkbia/Gbp2/Il1b/Tnfrsf1a/Cmpk2/Rela/Dusp10/Fmo1/Cxcl13/Irgm2/Nfkbib/Cd14/Myd88/Tnfrsf10b/Pde4b/Mapkapk3/H2-T23/Mavs	60
		BP	GO:0019221	cytokine-mediated signaling pathway	50|655	343|15513	1.31015e-14	7.48261e-12	ENSMUSG00000053113/ENSMUSG00000029380/ENSMUSG00000038418/ENSMUSG00000054072/ENSMUSG00000034855/ENSMUSG00000044337/ENSMUSG00000035385/ENSMUSG00000059456/ENSMUSG00000051379/ENSMUSG00000049723/ENSMUSG00000028965/ENSMUSG00000031808/ENSMUSG00000025746/ENSMUSG00000029371/ENSMUSG00000002147/ENSMUSG00000026271/ENSMUSG00000058427/ENSMUSG00000025494/ENSMUSG00000023043/ENSMUSG00000005087/ENSMUSG00000022883/…	Socs3/Cxcl1/Egr1/Iigp1/Cxcl10/Ackr3/Ccl2/Ptk2b/Flrt3/Mmp12/Tnfrsf9/Slc27a1/Il6/Cxcl5/Stat6/Gpr35/Cxcl2/Sigirr/Krt18/Cd44/Robo1/Tnfrsf22/Socs5/Cav1/Oas2/Stat3/F2rl1/Nfkbia/Ccl4/Ccl7/Jak3/Il1b/Tnfrsf1a/Ereg/Csf2rb2/Tnfsf11/Rela/Cxcl13/Zbp1/Parp9/Irgm2/Stat1/Dnaja3/Ccrl2/Myd88/Sh2b2/Tnfrsf10b/Cxcr4/Il1rn/Mavs	50
		BP	GO:0071222	cellular response to lipopolysaccharide	30|655	155|15513	2.00549e-12	6.54505e-10	ENSMUSG00000034855/ENSMUSG00000035385/ENSMUSG00000037411/ENSMUSG00000002250/ENSMUSG00000038151/ENSMUSG00000019850/ENSMUSG00000037447/ENSMUSG00000020826/ENSMUSG00000025746/ENSMUSG00000029371/ENSMUSG00000044786/ENSMUSG00000058427/ENSMUSG00000032501/ENSMUSG00000024803/ENSMUSG00000056501/ENSMUSG00000035673/ENSMUSG00000020484/ENSMUSG00000020400/ENSMUSG00000027646/ENSMUSG00000022500/ENSMUSG00000021025/…	Cxcl10/Ccl2/Serpine1/Ppard/Prdm1/Tnfaip3/Arid5a/Nos2/Il6/Cxcl5/Zfp36/Cxcl2/Trib1/Ankrd1/Cebpb/Sbno2/Xbp1/Tnip1/Src/Litaf/Nfkbia/Gbp2/Il1b/Cmpk2/Rela/Irgm2/Nfkbib/Cd14/Myd88/Pde4b	30
	C57	Category	GOID	Description	GeneRatio	BgRatio	pvalue	padj	geneID	geneName	Count
		BP	GO:0009617	response to bacterium	26|275	448|15385	1.37253e-07	0.00016524	ENSMUSG00000029380/ENSMUSG00000058427/ENSMUSG00000029371/ENSMUSG00000026822/ENSMUSG00000045573/ENSMUSG00000017002/ENSMUSG00000047139/ENSMUSG00000095079/ENSMUSG00000023992/ENSMUSG00000029379/ENSMUSG00000026177/ENSMUSG00000024793/ENSMUSG00000035385/ENSMUSG00000037411/ENSMUSG00000061232/ENSMUSG00000020826/ENSMUSG00000034855/ENSMUSG00000021125/ENSMUSG00000054072/ENSMUSG00000028268/ENSMUSG00000037580/…	Cxcl1/Cxcl2/Cxcl5/Lcn2/Penk/Slpi/Cd24a/Igha/Trem2/Cxcl3/Slc11a1/Tnfrsf25/Ccl2/Serpine1/H2-K1/Nos2/Cxcl10/Arg2/Iigp1/Gbp3/Gch1/Prdm1/Zc3h12a/Gbp2/Hp/Il6	26
		BP	GO:0071216	cellular response to biotic stimulus	16|275	186|15385	2.33856e-07	0.000193516	ENSMUSG00000058427/ENSMUSG00000029371/ENSMUSG00000026822/ENSMUSG00000025408/ENSMUSG00000023992/ENSMUSG00000029379/ENSMUSG00000035385/ENSMUSG00000037411/ENSMUSG00000020826/ENSMUSG00000034855/ENSMUSG00000037580/ENSMUSG00000038151/ENSMUSG00000042677/ENSMUSG00000028270/ENSMUSG00000025746/ENSMUSG00000000215	Cxcl2/Cxcl5/Lcn2/Ddit3/Trem2/Cxcl3/Ccl2/Serpine1/Nos2/Cxcl10/Gch1/Prdm1/Zc3h12a/Gbp2/Il6/Ins2	16
		BP	GO:0002237	response to molecule of bacterial origin	20|275	298|15385	4.2547e-07	0.000234718	ENSMUSG00000029380/ENSMUSG00000058427/ENSMUSG00000029371/ENSMUSG00000026822/ENSMUSG00000045573/ENSMUSG00000017002/ENSMUSG00000047139/ENSMUSG00000023992/ENSMUSG00000029379/ENSMUSG00000026177/ENSMUSG00000024793/ENSMUSG00000035385/ENSMUSG00000037411/ENSMUSG00000020826/ENSMUSG00000034855/ENSMUSG00000037580/ENSMUSG00000038151/ENSMUSG00000042677/ENSMUSG00000028270/ENSMUSG00000025746	Cxcl1/Cxcl2/Cxcl5/Lcn2/Penk/Slpi/Cd24a/Trem2/Cxcl3/Slc11a1/Tnfrsf25/Ccl2/Serpine1/Nos2/Cxcl10/Gch1/Prdm1/Zc3h12a/Gbp2/Il6	20
		BP	GO:0019221	cytokine-mediated signaling pathway	22|275	351|15385	3.60168e-07	0.000234718	ENSMUSG00000029380/ENSMUSG00000058427/ENSMUSG00000029371/ENSMUSG00000095456/ENSMUSG00000047139/ENSMUSG00000023992/ENSMUSG00000074151/ENSMUSG00000029379/ENSMUSG00000031289/ENSMUSG00000046879/ENSMUSG00000026180/ENSMUSG00000024793/ENSMUSG00000032690/ENSMUSG00000035385/ENSMUSG00000034855/ENSMUSG00000054072/ENSMUSG00000034422/ENSMUSG00000051177/ENSMUSG00000058755/ENSMUSG00000040033/ENSMUSG00000025746/…	Cxcl1/Cxcl2/Cxcl5/Il11ra2/Cd24a/Trem2/Nlrc5/Cxcl3/Il13ra2/Irgm1/Cxcr2/Tnfrsf25/Oas2/Ccl2/Cxcl10/Iigp1/Parp14/Plcb1/Osm/Stat2/Il6/Flrt1	22
		BP	GO:0032496	response to lipopolysaccharide	19|275	282|15385	7.85991e-07	0.000260163	ENSMUSG00000029380/ENSMUSG00000058427/ENSMUSG00000029371/ENSMUSG00000026822/ENSMUSG00000045573/ENSMUSG00000017002/ENSMUSG00000023992/ENSMUSG00000029379/ENSMUSG00000026177/ENSMUSG00000024793/ENSMUSG00000035385/ENSMUSG00000037411/ENSMUSG00000020826/ENSMUSG00000034855/ENSMUSG00000037580/ENSMUSG00000038151/ENSMUSG00000042677/ENSMUSG00000028270/ENSMUSG00000025746	Cxcl1/Cxcl2/Cxcl5/Lcn2/Penk/Slpi/Trem2/Cxcl3/Slc11a1/Tnfrsf25/Ccl2/Serpine1/Nos2/Cxcl10/Gch1/Prdm1/Zc3h12a/Gbp2/Il6	19
Unique		Category	GOID	Description	GeneRatio	BgRatio	pvalue	padj	geneID	geneName	Count
	C57	BP	GO:0002250	adaptive immune response	89|2243	303|15512	1.25164e-11	6.10912e-09	ENSMUSG00000004730/ENSMUSG00000030560/ENSMUSG00000037104/ENSMUSG00000061232/ENSMUSG00000051457/ENSMUSG00000029468/ENSMUSG00000024810/ENSMUSG00000049103/ENSMUSG00000004707/ENSMUSG00000023915/ENSMUSG00000037944/ENSMUSG00000022508/ENSMUSG00000095079/ENSMUSG00000053977/ENSMUSG00000026177/ENSMUSG00000024610/ENSMUSG00000049717/ENSMUSG00000028064/ENSMUSG00000027276/ENSMUSG00000020437/ENSMUSG00000031077/…	Adgre1/Ctsc/Socs5/H2-K1/Spn/P2rx7/Il33/Ccr2/Ly9/Tnfrsf21/Ccr7/Bcl6/Igha/Cd8a/Slc11a1/Cd74/Lig4/Sema4a/Jag1/Myo1g/Fadd/Ighm/Cd48/H2-Ab1/Klrk1/Cd3d/Ptpn6/Pik3cg/Il13ra2/Gzmb/Cd3g/Cd8b1/Rif1/Alcam/Pik3ca/Alox15/Atad5/Exo1/Raet1d/Fcer1g/Sash3/Rab27a/Nlrp3/Swap70/Trbc2/Adam17/Lyn/Il1rl1/Prkcq/Cd244/Lef1/Pou2f2/Pirb/Pik3cd/Prkcb/Ripk3/Tgfb1/Prkd2/Prdm1/Erap1/Stat6/Kdm5d/Raet1e/Cd4/Rc3h1/Il12rb1/Il27ra/…	89
		BP	GO:0030098	lymphocyte differentiation	85|2243	298|15512	1.88344e-10	7.22299e-08	ENSMUSG00000033730/ENSMUSG00000037104/ENSMUSG00000033792/ENSMUSG00000051457/ENSMUSG00000045322/ENSMUSG00000034218/ENSMUSG00000049103/ENSMUSG00000004707/ENSMUSG00000037944/ENSMUSG00000022508/ENSMUSG00000027314/ENSMUSG00000029204/ENSMUSG00000056216/ENSMUSG00000053977/ENSMUSG00000024610/ENSMUSG00000049717/ENSMUSG00000028064/ENSMUSG00000038855/ENSMUSG00000039942/ENSMUSG00000034330/ENSMUSG00000076431/…	Egr3/Socs5/Atp7a/Spn/Tlr9/Atm/Ccr2/Ly9/Ccr7/Bcl6/Dll4/Rhoh/Cebpg/Cd8a/Cd74/Lig4/Sema4a/Itpkb/Ptger4/Plcg2/Sox4/Fadd/Nfam1/Rbpj/Il2rg/H2-Ab1/Socs1/Nckap1l/Cd3d/Il1rl2/H2-Aa/Ptpn6/Dock2/Zeb1/Dcaf1/Ikzf3/Card11/Pknox1/Fzd7/Tgfbr2/Kit/Fcer1g/Stat5b/Prex1/Sash3/Nlrp3/Adam17/Rnf41/Lef1/Rasgrp1/Pou2f2/Il2ra/Dock11/Hells/Ripk3/Tgfb1/Zfp36l2/Prdm1/Hs1bp3/Mmp14/H2-Oa/Stat6/Zfp609/Fancd2/Cd4/Rc3h1/Btk/Tbx21…	85
		BP	GO:0050900	leukocyte migration	77|2243	272|15512	1.96101e-09	5.84926e-07	ENSMUSG00000074934/ENSMUSG00000000489/ENSMUSG00000051457/ENSMUSG00000050370/ENSMUSG00000052336/ENSMUSG00000024810/ENSMUSG00000049103/ENSMUSG00000020272/ENSMUSG00000031558/ENSMUSG00000037944/ENSMUSG00000027009/ENSMUSG00000027398/ENSMUSG00000040552/ENSMUSG00000031779/ENSMUSG00000025804/ENSMUSG00000029417/ENSMUSG00000024610/ENSMUSG00000039942/ENSMUSG00000020437/ENSMUSG00000020689/ENSMUSG00000031077/…	Grem1/Pdgfb/Spn/Ch25h/Cx3cr1/Il33/Ccr2/Stk10/Slit2/Ccr7/Itga4/Il1b/C3ar1/Ccl22/Ccr1/Cxcl9/Cd74/Ptger4/Myo1g/Itgb3/Fadd/Calca/Itgb2/Tgfb2/Cmklr1/Podxl/Mmp28/Klrk1/Cd34/Nckap1l/S1pr1/Ppbp/Pecam1/C5ar2/Kitl/Pik3cg/Il16/Itga9/Il1r1/Kit/Fcer1g/Stat5b/Prex1/Pgf/Ccl12/Swap70/Adam17/Flt1/Lyn/Ccl7/C5ar1/Ripk3/Tnfrsf18/Thbs4/Ripor2/Pde4b/Tgfb1/Dapk2/Mmp14/Cx3cl1/Gm10591/Hrh1/Tbx21/Fut7/Itga6/Pdgfd/Itga1/Co…	77

### Sheet: Feuil2
	gene_id	C57virus1	C57virus2	C57virus3	NSGmock1	NSGmock2	NSGmock3	C57mock1	C57mock2	C57mock3	NSGvirus1	NSGvirus2	NSGvirus3	mcell1	mcell2	gene_name
	ENSMUSG00000016496	1.77797	1.99583	1.37501	0.737405	0.995476	0.945986	1.55432	1.44915	1.41321	2.63641	1.2125	1.1135	11.3146	2.98427	Cd274	PDL-1
	ENSMUSG00000026285	0.0962505699521236	0.326992556230389	0.516090936784365	0	0	0	0.481700050264702	0.286273132153113	0.243564322313553	0	0	0.0674091512566332	0	0	Pdcd1
